# Exploiting an Epigenetic Resistance Mechanism to PI3 Kinase Inhibition in Leukemic Stem Cells

**DOI:** 10.1101/2025.07.11.663968

**Authors:** Shira G. Glushakow-Smith, Imit Kaur, Simone Sidoli, Shayda Hemmati, Ellen Angeles, Taneisha Sinclair, Samarpana Chakraborty, Aaliyah Battle, Kristina Ames, Swathi-Rao Narayanagari, Rotila Hyka, Mark Soto, Melissa Tracy, Jayaram Vankudoth, Seiya Kitamura, Linde Miles, Ulrich Steidl, Aditi Shastri, Amit Verma, Kira Gritsman

## Abstract

Acquired non-genetic resistance mechanisms to existing therapies contribute to poor outcomes for acute myeloid leukemia (AML) patients, and inability to target leukemic stem cells (LSCs) can lead to relapse. To overcome these challenges, we tested whether LSCs have dependencies on PI3 kinase (PI3K). We found that LSCs are susceptible to isoform-selective targeting of PI3K and are particularly dependent on the P110 alpha isoform of PI3K. We discovered that PI3K inactivation leads to dynamic changes in EZH2/PRC2 function in leukemic cells, and we uncovered downregulation of EZH2 protein levels as a resistance mechanism in response to PI3K inhibition. We found that PI3K inhibition in AML cells can lead to compensatory upregulation of EZH1, and that EZH1 knockdown can sensitize AML cells to PI3K inhibition. We leveraged this resistance mechanism by combining a PI3K inhibitor with an EZH1/2 dual inhibitor, which successfully overcomes the acquired resistance and leads to sustained targeting of AML cells ex vivo and in murine AML and PDX models in vivo. This study identifies a promising novel therapeutic regimen for targeting LSCs in AML.
