## Supplementary Table 2 for "Exploiting an Epigenetic Resistance Mechanism to PI3 Kinase Inhibition in Leukemic Stem Cells"

### Sheet: Table S2 Human Flow Antibodies
Table S2 Human Flow Antibodies
	Antibodies	Clone	Source	Catalog Number
	Human Cell Lines
	Zombie NIR		BioLegend	423105
	CD16/CD32	Fc1.3216	BD biosciences	564219
	CD34 ef450	4H11	eBioscience	48-0349-42
	CD38 PeCy7	HIT2	BD biosciences	560677
	CD45 APC-Cy7	2D1	BD biosciences	348795
	CD15-BV510	W6D3	BioLegend	323027
	CD33 APC	WM53	BD biosciences	551378
	CD11b-PerCp-Cy5.5	ICRF44	BioLegend	301328
	CD14-FITC	M5E2	BD biosciences	555397
	cKit-PE	104D2	eBioscience	12-1178-42
	Annexin V APC		BD Biosciences	550475
	7-AAD		BD Biosciences	559925
	Hoechst		Thermo	62249
	FITC Ki-67		BD Biosciences	556026
