## Supplementary Table 3 for "Exploiting an Epigenetic Resistance Mechanism to PI3 Kinase Inhibition in Leukemic Stem Cells"

### Sheet: Table S3 muFlow Antibodies
		Antibodies	Clone	Source	Catalog Number
	Biotinylated lineage coctail	IL7R/CD127	A7R34	eBioscience	13-1271-85
		CD3e	145-2C11	eBioscience	13003182
		CD4	GK1.5	eBioscience	13004182
		CD8a	53-6.7	eBioscience	13008182
		B220	RA3-6B2	eBioscience	13045282
		CD19	MB 19-1	eBioscience	13019182
		Ter119	TER119	eBioscience	13592182
	Conjugated	Sca1 PE-Cy7	D7	BioLegend	108114
		cKit APC	2B8	BD Biosciences	553356
		CD150 BV421	Q38-480	BD Biosciences	562811
		CD48 Alx700	HM48-1	BD Biosciences	560731
		Flk2-PE-Cy5	A2F10	BioLegend	135312
		IL7R PerCP Cy5.5	SB/199	BD Biosciences	560733
		Streptavidin-APC-Cy7		BD Biosciences	554063
		Differentiation Panel for GFP+ Cells
		CD11b APC-Cy7	M1/70	BioLegend	101226
		GR1 (Ly6g) APC	RB6-8C5	BioLegend	108412
		F4/80 PE	T45-2342	BD Biosciences	565410
		CD115 BV421	AFS98	BioLegend	135513
		cKit PE-Cy7	2B8	eBioscience	25-1171-82
		LSC Panel for GFP+ Cells
		Lineage
		IL7R/CD127	A7R34	eBioscience	13-1271-85
		CD3e	145-2C11	BioLegend	100304
		CD4	RM4-5	BioLegend	100508
		CD8a	53-6.7	BioLegend	100704
		CD19	MB19-1	BioLegend	101504
		B220	RA3-6B2	BioLegend	103204
		Ter119	TER-119	BioLegend	116204
		Conjugated
		Sca-1 (BV605)	D7	BD Biosciences	563288
		cKit PE-Cy7	2B8	eBioscience	25-1171-82
		FCRg PE	2.4G2	BD Biosciences	560829
		CD34 (ef450)	RAM34	eBioscience	48-0341-82
		Streptavidin APC-Cy7		BD Biosciences	554063
		Zombie NIR		BioLegend	423105
		Intracellular staining Panel for BM Aspirates
		Primary
		EZH2 Rabbit mAb		Cell Signaling	5246S
		Conjugated
		pAKT(Ser473) PE		Cell Signaling	5315S
		H3K27me3 AF647		Cell Signaling	12158S
		Anti-Rabbit IgG (H+L), F(ab')2 Fragment (AF488 Conjugate)		Cell Signaling	4412S
