## Supplementary Table 4 for "Exploiting an Epigenetic Resistance Mechanism to PI3 Kinase Inhibition in Leukemic Stem Cells"

### Sheet: Table S4 
Table S4 muFlow Antibody Panel for Generating KMT2A-MLLT3 LSCs
	Antibodies	Clone	Source	Catalog Number
	Panel for Generating KMT2A-MLLT3 LSCs
	Lineage
	CD3e	145-2C11	BioLegend	100304
	CD4	RM4-5	BioLegend	100508
	CD8a	53-6.7	BioLegend	100704
	Gr1	RB6-8C5	BioLegend	108404
	B220	RA3-6B2	BioLegend	103204
	CD19	MB19-1	BioLegend	101504
	Ter119	TER-119	BioLegend	116204
	Conjugated
	Sca-1 PE-Cy7	D7	BioLegend	108114
	cKit APC	2B8	BD Biosciences	553356
	Streptavidin APC-Cy7		BD Biosciences	554063
