## Supplementary Table 5 for "Exploiting an Epigenetic Resistance Mechanism to PI3 Kinase Inhibition in Leukemic Stem Cells"

### Sheet: Western Blot Antibodies
Table S5: Western Blot Antibodies
	Antibodies	Dilution	Source	Catalog Number
	Primary Antibodies
	pAKT-Ser473	1:1,000	Cell Signaling Technology	4060
	pEZH2-Ser21	1:1000	MyBioSource	MBS9612890
	EZH2	1:750	Cell Signaling Technology	5246
	H3K27me3	1:50,000	Cell Signaling Technology	9733
	H3	1:50,000	Cell Signaling Technology	4499
	pS6	1:1,000	Cell Signaling Technology	2211
	Loading Controls
	b-Actin	1:10,000	Sigma-Aldrich	A2228
	Vinculin	1:10,000	Sigma-Aldrich	V9131
	Secondary Antibodies
	goat-anti-mouse, AFP680	1:10,000	Invitrogen	A32729
	goat-anti-rabbit, AFP800	1:5,000	Invitrogen	A32735
