## Supplementary Table 6 for "Exploiting an Epigenetic Resistance Mechanism to PI3 Kinase Inhibition in Leukemic Stem Cells"

### Sheet: RT-qPCR Primers
Table S6 RT-qPCR Primers
	Primer Name	Primer Sequence
	Actin_FWD	CATGTACGTTGCTATCCAGGC
	Actin_REV	CTCCTTAATGTCACGCACGAT
	HOXA9_FWD	CTGTCCCACGCTTGACACTC
	HOXA9_REV	CTCCGCCGCTCTCATTCTC
	MEIS1_FWD	GGGCATGGATGGAGTAGGC
	MEIS1_REV	GGGTACTGATGCGAGTGCAG
	EZH1_FWD	GTATTCCTGGTCCCCTCTCCA
	EZH1_REV	ACAGCGAGAGTTAGCCTCTGA
